# Direct nanopore sequencing of mRNA reveals landscape of transcript isoforms in apicomplexan parasites

**DOI:** 10.1101/2020.02.16.946699

**Authors:** V Vern Lee, Louise M. Judd, Aaron R. Jex, Kathryn E. Holt, Christopher J. Tonkin, Stuart A. Ralph.

**Affiliations:** Department of Biochemistry and Molecular Biology, Bio21 Molecular Science and Biotechnology Institute, The University of Melbourne, Melbourne, Victoria, 3010, Australia; The Walter and Eliza Hall Institute of Medical Research, Parkville, Melbourne, Victoria 3052, Australia.; Department of Infectious Diseases, Central Clinical School, Monash University, Melbourne, Victoria, Australia; Faculty of Veterinary and Agricultural Sciences, The University of Melbourne, Parkville, Victoria, Australia; London School of Hygiene and Tropical Medicine, London WC1E 7HT, UK; Department of Medical Biology, The University of Melbourne, Melbourne, Victoria 3052, Australia.

## Abstract

Alternative splicing is a widespread phenomenon in metazoans by which single genes are able to produce multiple isoforms of the gene product. However, this has been poorly characterised in apicomplexans, a major phylum of some of the most important global parasites. Efforts have been hampered by atypical transcriptomic features, such as the high AT content of Plasmodium RNA, but also the limitations of short read sequencing in deciphering complex splicing events. In this study, we utilised the long read direct RNA sequencing platform developed by Oxford Nanopore Technologies (ONT) to survey the alternative splicing landscape of *Toxoplasma gondii* and *Plasmodium falciparum*. We find that while native RNA sequencing has a reduced throughput, it allows us to obtain full-length or near full-length transcripts with comparable quantification to Illumina sequencing. By comparing this data with available gene models, we find widespread alternative splicing, particular intron retention, in these parasites. Most of these transcripts contain premature stop codons, suggesting that in these parasites, alternative splicing represents a pathway to transcriptomic diversity, rather than expanding proteomic diversity. Moreover, alternative splicing rates are comparable between parasites, suggesting a shared splicing machinery, despite notable transcriptomic differences between the parasites. This work highlights a strategy in using long read sequencing to understand splicing events at the whole transcript level, and has implications in future interpretation of RNA-seq studies.
