## Supplementary table TS3 for "Direct nanopore sequencing of mRNA reveals landscape of transcript isoforms in apicomplexan parasites"

### Sheet: Toxoplasma
Low PIR (1st Quartile)
ID	Name	Bgd count	Result count	Result gene list	Pct of bgd	Fold enrichment	Odds ratio	P-value	Benjamini	Bonferroni
GO:0003735	structural constituent of ribosome	131	62	TGME49_203630,TGME49_204020,TGME49_207840,TGME49_210690,TGME49_212290,TGME49_213350,TGME49_215460,TGME49_215470,TGME49_217570,TGME49_218410,TGME49_223050,TGME49_225080,TGME49_226970,TGME49_227360,TGME49_227600,TGME49_228470,TGME49_229670,TGME49_231080,TGME49_232300,TGME49_232710,TGME49_234550,TGME49_238250,TGME49_239100,TGME49_239330,TGME49_239760,TGME49_242330,TGME49_243570,TGME49_244580,TGME49_…	47.3	3.95	7.51	1.12887e-24	4.97832e-22	4.97832e-22
GO:0005198	structural molecule activity	148	64	TGME49_203630,TGME49_204020,TGME49_207840,TGME49_210690,TGME49_212290,TGME49_213030,TGME49_213350,TGME49_215460,TGME49_215470,TGME49_217570,TGME49_218410,TGME49_218880,TGME49_223050,TGME49_225080,TGME49_226970,TGME49_227360,TGME49_227600,TGME49_228470,TGME49_229670,TGME49_231080,TGME49_232300,TGME49_232710,TGME49_234550,TGME49_238250,TGME49_239100,TGME49_239330,TGME49_239760,TGME49_242330,TGME49_…	43.2	3.61	6.37	9.4192e-23	2.07693e-20	4.15387e-20
GO:0070003	threonine-type peptidase activity	15	8	TGME49_216450,TGME49_218920,TGME49_249590,TGME49_254900,TGME49_258150,TGME49_287210,TGME49_290005,TGME49_314090,	53.3	4.45	8.53	0.000119372	0.0131608	0.0526431
GO:0004298	threonine-type endopeptidase activity	15	8	TGME49_216450,TGME49_218920,TGME49_249590,TGME49_254900,TGME49_258150,TGME49_287210,TGME49_290005,TGME49_314090,	53.3	4.45	8.53	0.000119372	0.0131608	0.0526431
GO:0003676	nucleic acid binding	568	91	TGME49_203080,TGME49_205180,TGME49_206670,TGME49_207440,TGME49_209430,TGME49_209690,TGME49_209850,TGME49_209910,TGME49_210360,TGME49_212980,TGME49_213660,TGME49_214820,TGME49_215470,TGME49_216670,TGME49_217050,TGME49_217665,TGME49_218300,TGME49_218820,TGME49_219120,TGME49_219200,TGME49_220860,TGME49_221380,TGME49_221580,TGME49_221950,TGME49_224130,TGME49_224850,TGME49_225080,TGME49_226250,TGME49_…	16	1.34	1.51	0.0011166	0.0951404	0.492421
GO:0003700	DNA-binding transcription factor activity	49	14	TGME49_203050,TGME49_203690,TGME49_215150,TGME49_218960,TGME49_225110,TGME49_247700,TGME49_247730,TGME49_255220,TGME49_269010,TGME49_273660,TGME49_280460,TGME49_306000,TGME49_306620,TGME49_315760,	28.6	2.38	3	0.00129443	0.0951404	0.570843
GO:0019843	rRNA binding	9	5	TGME49_209430,TGME49_248480,TGME49_284560,TGME49_284660,TGME49_320050,	55.6	4.64	9.28	0.00201444	0.12691	0.888367
GO:0140110	transcription regulator activity	55	14	TGME49_203050,TGME49_203690,TGME49_215150,TGME49_218960,TGME49_225110,TGME49_247700,TGME49_247730,TGME49_255220,TGME49_269010,TGME49_273660,TGME49_280460,TGME49_306000,TGME49_306620,TGME49_315760,	25.5	2.12	2.56	0.00423869	0.233658	1
GO:0046961	proton-transporting ATPase activity, rotational mechanism	11	5	TGME49_204400,TGME49_219800,TGME49_261950,TGME49_281920,TGME49_314820,	45.5	3.79	6.18	0.0060162	0.294794	1
GO:0044769	ATPase activity, coupled to transmembrane movement of ions, rotational mechanism	12	5	TGME49_204400,TGME49_219800,TGME49_261950,TGME49_281920,TGME49_314820,	41.7	3.48	5.3	0.00931292	0.329445	1
GO:0036442	proton-exporting ATPase activity	12	5	TGME49_204400,TGME49_219800,TGME49_261950,TGME49_281920,TGME49_314820,	41.7	3.48	5.3	0.00931292	0.329445	1
GO:0051537	2 iron, 2 sulfur cluster binding	8	4	TGME49_215070,TGME49_254030,TGME49_260870,TGME49_320220,	50	4.17	7.4	0.00958114	0.329445	1
GO:0003723	RNA binding	170	31	TGME49_207440,TGME49_209430,TGME49_212980,TGME49_215470,TGME49_216670,TGME49_224850,TGME49_225080,TGME49_226410,TGME49_226980,TGME49_227450,TGME49_232300,TGME49_244580,TGME49_246500,TGME49_248480,TGME49_271300,TGME49_278270,TGME49_284560,TGME49_284660,TGME49_286420,TGME49_289300,TGME49_292010,TGME49_294800,TGME49_300140,TGME49_304710,TGME49_305520,TGME49_309040,TGME49_309960,TGME49_311430,TGME49_…	18.2	1.52	1.69	0.00971154	0.329445	1
GO:0004712	protein serine/threonine/tyrosine kinase activity	5	3	TGME49_204280,TGME49_250850,TGME49_313180,	60	5.01	11.09	0.0141855	0.394831	1
GO:0004457	lactate dehydrogenase activity	2	2	TGME49_232350,TGME49_291040,	100	8.35	inf	0.0143249	0.394831	1
GO:0004459	L-lactate dehydrogenase activity	2	2	TGME49_232350,TGME49_291040,	100	8.35	inf	0.0143249	0.394831	1
GO:0046933	proton-transporting ATP synthase activity, rotational mechanism	9	4	TGME49_204400,TGME49_219800,TGME49_261950,TGME49_314820,	44.4	3.71	5.92	0.0156345	0.405577	1
GO:0051082	unfolded protein binding	26	7	TGME49_202370,TGME49_244560,TGME49_251780,TGME49_287500,TGME49_288380,TGME49_295310,TGME49_311240,	26.9	2.25	2.73	0.0291407	0.670931	1
GO:0047334	diphosphate-fructose-6-phosphate 1-phosphotransferase activity	3	2	TGME49_226960,TGME49_240890,	66.7	5.56	14.76	0.039556	0.670931	1
GO:0008443	phosphofructokinase activity	3	2	TGME49_226960,TGME49_240890,	66.7	5.56	14.76	0.039556	0.670931	1
GO:0016679	oxidoreductase activity, acting on diphenols and related substances as donors	3	2	TGME49_320140,TGME49_320220,	66.7	5.56	14.76	0.039556	0.670931	1
GO:0016671	oxidoreductase activity, acting on a sulfur group of donors, disulfide as acceptor	3	2	TGME49_225470,TGME49_300380,	66.7	5.56	14.76	0.039556	0.670931	1
GO:0003872	6-phosphofructokinase activity	3	2	TGME49_226960,TGME49_240890,	66.7	5.56	14.76	0.039556	0.670931	1
GO:0008121	ubiquinol-cytochrome-c reductase activity	3	2	TGME49_320140,TGME49_320220,	66.7	5.56	14.76	0.039556	0.670931	1
GO:0005337	nucleoside transmembrane transporter activity	3	2	TGME49_244440,TGME49_288540,	66.7	5.56	14.76	0.039556	0.670931	1
GO:0016681	oxidoreductase activity, acting on diphenols and related substances as donors, cytochrome as acceptor	3	2	TGME49_320140,TGME49_320220,	66.7	5.56	14.76	0.039556	0.670931	1
GO:0004707	MAP kinase activity	7	3	TGME49_204280,TGME49_250850,TGME49_312570,	42.9	3.58	5.54	0.0413064	0.674671	1
High PIR (3rd Quartile)
ID	Name	Bgd count	Result count	Result gene list	Pct of bgd	Fold enrichment	Odds ratio	P-value	Benjamini	Bonferroni
GO:0016491	oxidoreductase activity	217	35	TGME49_205430,TGME49_215590,TGME49_219130,TGME49_222160,TGME49_228080,TGME49_231920,TGME49_232090,TGME49_232960,TGME49_236000,TGME49_236070,TGME49_239820,TGME49_240670,TGME49_243680,TGME49_244850,TGME49_246120,TGME49_248990,TGME49_249390,TGME49_249760,TGME49_257050,TGME49_262910,TGME49_264000,TGME49_266120,TGME49_268730,TGME49_271610,TGME49_272410,TGME49_285240,TGME49_289690,TGME49_292100,TGME49_…	16.1	1.51	1.67	0.00699673	0.521754	1
GO:0048037	cofactor binding	136	24	TGME49_205430,TGME49_215590,TGME49_216900,TGME49_219130,TGME49_227020,TGME49_228080,TGME49_232960,TGME49_234510,TGME49_236000,TGME49_236980,TGME49_239820,TGME49_240670,TGME49_244850,TGME49_246120,TGME49_255910,TGME49_257050,TGME49_270000,TGME49_272270,TGME49_272410,TGME49_276990,TGME49_289690,TGME49_307850,TGME49_310670,TGME49_318650,	17.6	1.66	1.85	0.00814794	0.521754	1
GO:0004721	phosphoprotein phosphatase activity	60	13	TGME49_201520,TGME49_201630,TGME49_218590,TGME49_254410,TGME49_261410,TGME49_267100,TGME49_276920,TGME49_278510,TGME49_282055,TGME49_304955,TGME49_310660,TGME49_310760,TGME49_314430,	21.7	2.03	2.36	0.00903151	0.521754	1
GO:0050662	coenzyme binding	87	17	TGME49_205430,TGME49_215590,TGME49_219130,TGME49_227020,TGME49_228080,TGME49_232960,TGME49_234510,TGME49_239820,TGME49_244850,TGME49_246120,TGME49_257050,TGME49_270000,TGME49_272410,TGME49_289690,TGME49_307850,TGME49_310670,TGME49_318650,	19.5	1.83	2.08	0.00903851	0.521754	1
GO:0004616	phosphogluconate dehydrogenase (decarboxylating) activity	5	3	TGME49_239820,TGME49_272410,TGME49_307850,	60	5.63	12.66	0.0101971	0.521754	1
GO:0004735	pyrroline-5-carboxylate reductase activity	2	2	TGME49_236070,TGME49_271610,	100	9.38	inf	0.0113344	0.521754	1
GO:0050661	NADP binding	14	5	TGME49_257050,TGME49_272410,TGME49_289690,TGME49_307850,TGME49_318650,	35.7	3.35	4.7	0.0118796	0.521754	1
GO:0016791	phosphatase activity	90	17	TGME49_201520,TGME49_201630,TGME49_218590,TGME49_222900,TGME49_222970,TGME49_223672,TGME49_254410,TGME49_261410,TGME49_267100,TGME49_276920,TGME49_278510,TGME49_282055,TGME49_297650,TGME49_304955,TGME49_310660,TGME49_310760,TGME49_314430,	18.9	1.77	1.99	0.0126565	0.521754	1
GO:0019787	ubiquitin-like protein transferase activity	37	9	TGME49_208780,TGME49_213690,TGME49_275630,TGME49_278670,TGME49_280490,TGME49_280660,TGME49_294280,TGME49_300040,TGME49_319870,	24.3	2.28	2.73	0.0133343	0.521754	1
GO:0004842	ubiquitin-protein transferase activity	37	9	TGME49_208780,TGME49_213690,TGME49_275630,TGME49_278670,TGME49_280490,TGME49_280660,TGME49_294280,TGME49_300040,TGME49_319870,	24.3	2.28	2.73	0.0133343	0.521754	1
GO:0016614	oxidoreductase activity, acting on CH-OH group of donors	50	11	TGME49_231920,TGME49_232090,TGME49_239820,TGME49_244850,TGME49_249760,TGME49_257050,TGME49_272410,TGME49_306450,TGME49_307040,TGME49_307850,TGME49_311780,	22	2.06	2.4	0.0140817	0.521754	1
GO:0003824	catalytic activity	1782	211	TGME49_200290,TGME49_200320,TGME49_200350,TGME49_200370,TGME49_201520,TGME49_201630,TGME49_202300,TGME49_202630,TGME49_203060,TGME49_204360,TGME49_205430,TGME49_206590,TGME49_207460,TGME49_207640,TGME49_208530,TGME49_208590,TGME49_208780,TGME49_209160,TGME49_209570,TGME49_210230,TGME49_211240,TGME49_211260,TGME49_212130,TGME49_213690,TGME49_215250,TGME49_215590,TGME49_216680,TGME49_216870,TGME49_…	11.8	1.11	1.27	0.0142374	0.521754	1
GO:0016874	ligase activity	121	21	TGME49_207640,TGME49_208530,TGME49_208780,TGME49_229690,TGME49_231940,TGME49_236980,TGME49_237220,TGME49_243800,TGME49_253290,TGME49_253430,TGME49_254110,TGME49_263870,TGME49_266640,TGME49_266730,TGME49_275630,TGME49_278670,TGME49_280660,TGME49_294280,TGME49_300040,TGME49_307760,TGME49_319870,	17.4	1.63	1.8	0.0154891	0.521754	1
GO:0042578	phosphoric ester hydrolase activity	119	20	TGME49_201520,TGME49_201630,TGME49_218590,TGME49_222900,TGME49_222970,TGME49_223672,TGME49_226072,TGME49_241880,TGME49_254410,TGME49_261410,TGME49_266920,TGME49_267100,TGME49_276920,TGME49_278510,TGME49_282055,TGME49_297650,TGME49_304955,TGME49_310660,TGME49_310760,TGME49_314430,	16.8	1.58	1.73	0.0247918	0.521754	1
GO:0016616	oxidoreductase activity, acting on the CH-OH group of donors, NAD or NADP as acceptor	41	9	TGME49_231920,TGME49_232090,TGME49_239820,TGME49_257050,TGME49_272410,TGME49_306450,TGME49_307040,TGME49_307850,TGME49_311780,	22	2.06	2.39	0.0256463	0.521754	1
GO:0004832	valine-tRNA ligase activity	3	2	TGME49_253290,TGME49_266730,	66.7	6.25	16.84	0.0315981	0.521754	1
GO:0004725	protein tyrosine phosphatase activity	3	2	TGME49_261410,TGME49_314430,	66.7	6.25	16.84	0.0315981	0.521754	1
GO:0047429	nucleoside-triphosphate diphosphatase activity	3	2	TGME49_202300,TGME49_301430,	66.7	6.25	16.84	0.0315981	0.521754	1
GO:0004029	aldehyde dehydrogenase (NAD) activity	3	2	TGME49_222160,TGME49_264000,	66.7	6.25	16.84	0.0315981	0.521754	1
GO:0016742	hydroxymethyl-, formyl- and related transferase activity	3	2	TGME49_234190,TGME49_257050,	66.7	6.25	16.84	0.0315981	0.521754	1
GO:0016788	hydrolase activity, acting on ester bonds	210	31	TGME49_201520,TGME49_201630,TGME49_207640,TGME49_209570,TGME49_211240,TGME49_212130,TGME49_216680,TGME49_218590,TGME49_222900,TGME49_222970,TGME49_223672,TGME49_226072,TGME49_241880,TGME49_243590,TGME49_253290,TGME49_254410,TGME49_259560,TGME49_261410,TGME49_266730,TGME49_266920,TGME49_267100,TGME49_276920,TGME49_278510,TGME49_282055,TGME49_288680,TGME49_297650,TGME49_304955,TGME49_305310,TGME49_…	14.8	1.39	1.49	0.0349281	0.521754	1
GO:0016765	transferase activity, transferring alkyl or aryl (other than methyl) groups	18	5	TGME49_200370,TGME49_221260,TGME49_240560,TGME49_307040,TGME49_316270,	27.8	2.61	3.25	0.0356006	0.521754	1
GO:0016879	ligase activity, forming carbon-nitrogen bonds	51	10	TGME49_208530,TGME49_208780,TGME49_253430,TGME49_275630,TGME49_278670,TGME49_280660,TGME49_294280,TGME49_300040,TGME49_307760,TGME49_319870,	19.6	1.84	2.07	0.039671	0.521754	1
GO:0005548	phospholipid transporter activity	8	3	TGME49_219260,TGME49_257720,TGME49_289570,	37.5	3.52	5.06	0.0447497	0.521754	1
GO:0002161	aminoacyl-tRNA editing activity	8	3	TGME49_207640,TGME49_253290,TGME49_266730,	37.5	3.52	5.06	0.0447497	0.521754	1
GO:0008236	serine-type peptidase activity	32	7	TGME49_200290,TGME49_200350,TGME49_204360,TGME49_245590,TGME49_263290,TGME49_267050,TGME49_294690,	21.9	2.05	2.37	0.0474445	0.521754	1
GO:0017171	serine hydrolase activity	32	7	TGME49_200290,TGME49_200350,TGME49_204360,TGME49_245590,TGME49_263290,TGME49_267050,TGME49_294690,	21.9	2.05	2.37	0.0474445	0.521754	1
